# Defining the RBPome of T helper cells to study higher order post-transcriptional gene regulation

**DOI:** 10.1101/2020.08.20.259234

**Authors:** Kai P. Hoefig, Alexander Reim, Christian Gallus, Elaine H. Wong, Gesine Behrens, Christine Conrad, Meng Xu, Taku Ito-Kureha, Kyra Defourny, Arie Geerlof, Josef Mautner, Stefanie M. Hauck, Dirk Baumjohann, Regina Feederle, Matthias Mann, Michael Wierer, Elke Glasmacher, Vigo Heissmeyer

**Affiliations:** Research Unit Molecular Immune Regulation, Helmholtz Center Munich, Munich, Germany; Department of Proteomics and Signal Transduction, Max-Planck-Institute of Biochemistry, Munich, Germany; Institute of Diabetes and Obesity, Helmholtz Center Munich, Munich, Germany; Institute for Immunology at the Biomedical Center, Ludwig-Maximilians-Universität München, Planegg-Martinsried, Germany; Institute of Structural Biology, Helmholtz Center Munich, Neuherberg, Germany; Research Unit Gene Vectors, Helmholtz Center Munich & Children’s Hospital, TU Munich, Germany; Research Unit Protein Science, Helmholtz Center Munich, Munich, Germany; Monoclonal Antibody Core Facility and Research Group, Institute for Diabetes and Obesity, Helmholtz Center Munich, Neuherberg, Germany; Roche Pharma Research and Early Development, Large Molecule Research, Roche Innovation Center Munich, Penzberg, Germany; Department of Biomolecular Health Sciences, Utrecht University, Utrecht, the Netherlands; Medical Clinic III for Oncology, Immuno-Oncology and Rheumatology University Hospital Bonn, University of Bonn, Bonn, Germany; Proteomics Research Infrastructure, University of Copenhagen, Copenhagen, Denmark

## Abstract

Post-transcriptional gene regulation is complex, dynamic and ensures proper T cell function. The targeted transcripts can simultaneously respond to various factors as evident for *Icos*, an mRNA regulated by several RNA binding proteins (RBPs), including Roquin. However, fundamental information about the entire RBPome involved in post-transcriptional gene regulation in T cells is lacking. Here, we applied global RNA interactome capture (RNA-IC) and orthogonal organic phase separation (OOPS) to human and mouse primary T cells and identified the core T cell RBPome. This defined 798 mouse and 801 human proteins as RBPs, unexpectedly containing signaling proteins like Stat1, Stat4 and Vav1. Based on the vicinity to Roquin-1 in proximity labeling experiments, we selected ∼50 RBPs for testing coregulation of Roquin targets. Induced expression of these candidate RBPs in wildtype and Roquin-deficient T cells unraveled several Roquin-independent contributions, but also revealed Celf1 as a new Roquin-1-dependent and target-specific coregulator of *Icos*.

**One sentence statement:** We provide an atlas of RNA-binding proteins in human and mouse T helper cells as a resource for studying higher order post-transcriptional gene regulation.

---

T lymphocytes as central entities of the adaptive immune system must be able to make critical cell fate decisions fast. To exit quiescence, commit to proliferation and differentiation, exert effector functions or form memory they strongly depend on programs of gene regulation. Accordingly, they employ extensive post-transcriptional regulation through RBPs and miRNAs or 3’ end oligo-uridylation and m6A RNA modifications. These RBPs, or RBPs that recognize the modifications, directly affect the expression of genes by controlling mRNA stability or translation efficiency ^1, 2, 3, 4, 5^. The studies in T helper cells have focused on a small number of RNA-binding proteins, including HuR and TTP/Zfp36l1/Zfp36l2 ^6, 7, 8, 9^, Roquin-1/2 ^10, 11^ and Regnase-1/4 ^12, 13^ as well as some miRNAs like miR-17∼92, miR-155, miR-181, miR-125 or miR-146a ^14^. Moreover, first evidence for m6A RNA methylation in this cell type has been provided ^4^. Underscoring the relevance for the immune system, loss-of-function of these factors has often been associated with profound alterations in T cell development or functions which caused immune-related diseases ^14, 15, 16, 17^. Intriguingly, many key factors of the immune system have acquired long 3’-UTRs enabling their regulation by multiple, and often overlapping sets of post-transcriptional regulators ^18^. Some RBPs recruit additional co-factors as for example Roquin binding with Nufip2 to RNA ^19^ and some of them have antagonistic RBPs like HuR and TTP ^20^ or Regnase-1 and Arid5a ^21^. Such functional or physical interactions together with interdependent binding to the transcriptome create enormous regulatory potential. The challenge is therefore to integrate our current knowledge about individual RBPs into concepts of higher order gene regulation that reflect the interplay of different, and ideally of all cellular RBPs.

A prerequisite for studying higher order post-transcriptional networks is to know cell type specific RBPomes to account for differential expression and RBP plasticity. To this end several global methods have been developed over the last decade, revealing a growing number of RBPs that may even exceed recent estimates of ∼7.5% of the human proteome ^22^. RNA interactome capture (RNA-IC) ^23^ is one widely used, unbiased technique, however, it is constricted by design, exclusively identifying proteins binding to polyadenylated RNAs. In contrast, orthogonal organic phase separation (OOPS) analyzes all UV-crosslinked protein-RNA adducts from interphases after organic phase separation.

The interactions of RBPs with RNA typically involve charge-, sequence- or structure-dependent interactions and to date over 600 structurally different RNA-binding domains (RBD) have been identified in canonical RBPs of the human proteome ^22^. However, global methods also identified hundreds of non-canonical RBPs, which oftentimes contained intrinsically disordered regions (IDRs). Surprisingly, as many as 71 human proteins with well-defined metabolic functions were found to interact with RNA ^24^ introducing the concept of “moonlighting”. Depending on availability from their “day job” in metabolism such proteins also bear the potential to impact on RNA regulation. Recent large-scale approaches have increased the number of EuRBPDB-listed human RBPs to currently 2949 ^25^, suggesting that numerous RNA/RBPs interactions and cell-type specific gene regulations have gone unnoticed so far.

As a first step towards a global understanding of post-transcriptional gene regulation we experimentally defined all proteins that can be crosslinked to RNA in T helper cells. RNA-IC and OOPS identified 310 or 1200 proteins in primary CD4^+^ T cells interacting with polyadenylated transcripts or all RNA species, respectively. Importantly, this dataset now enables the study of higher order gene regulation by determining for example how the cellular RBPs participate or intervene with post-transcriptional control of targets by individual RBPs.
