## Supplementary Table 3 for "Defining the RBPome of T helper cells to study higher order post-transcriptional gene regulation"

### Sheet: Tabelle1
Cloning primer
Gene	Restriction Enzyme	Forward Primer	Reverse Primer
Crip1	HindIII/KpnI	AAGCTTGGGGGTACCATGCCGAAGTGCCC	CTACTTGAAAGTGTGGCTCTCAGCTCCACCTCGCC
Ldha	HindIII/KpnI	AAGCTTGGGGGTACCATGGCAACCCTCAA	TTAGAACTGCAGCTCCTTCTGGATTCCCCAGAGG
Rbms1	HindIII/KpnI	AAGCTTGGGGGTACCATGATCTTCCCCAG	TTACTTATTGGGTGGAAAGGTATATGGAGAATGGTCATTAGACG
Stat1	HindIII/KpnI	AAGCTTGGGGGTACCATGTCACAGTGGTT	TTATACTGTGCTCATCATACTGTCAAATTCGGGGCC
Stat4	HindIII/KpnI	AAGCTTGGGGGTACCATGTCTCAGTGGAA	TCATTCAGCAGAATATGGGGAATTCATTGCAGTTTCA
	qPCR primer
	Gene	Forward Primer	Reverse Primer
	Hprt	TCAGTCAACGGGGGACATAAA	GGGGCTGTACTGCTTAACCAG
	β-actin	GGCTGTATTCCCCTCCATCG	CCAGTTGGTAACAATGCCATGT
	18S rRNA	GGCTGTATTCCCCTCCATCG	CCATCCAATCGGTAGTAGCG
